# Integrated genomic and proteomic analysis of the mouse-adapted *Staphylococcus aureus* strain JSNZ

**DOI:** 10.1101/2025.09.03.674026

**Authors:** Hannes Wolfgramm, Larissa Milena Busch, Jöran Tebben, Henry Mehlan, Lisa Hagenau, Thomas Sura, Tilly Hoffmüller, Elisa Bludau, Manuela Gesell Salazar, Alexander Reder, Stephan Michalik, Leif Steil, Kristin Surmann, Ulrike Mäder, Silva Holtfreter, Uwe Völker

## Abstract

Mouse-adapted *Staphylococcus aureus* strains have become increasingly relevant in infection research thanks to their ability to better recapitulate clinical infection dynamics in mouse models. However, detailed characterisations required to establish a corresponding reference strain are still lacking. The mouse-adapted CC88 strain JSNZ appears to be an ideal candidate for a reference strain, because CC88 is widespread among laboratory mice and frequently employed in mouse colonisation and infection models. Moreover, JSNZ demonstrates high genetic transformability comparable to that of commonly used laboratory strains. Here, we present a comprehensive genomic and proteomic characterisation of JSNZ. Whole genome sequencing was performed using a combination of short and long reads. Proteomic profiling was conducted under standard laboratory conditions in TSB and RPMI during exponential and stationary growth using LC-MS/MS. The updated, closed genome sequence of JSNZ was integrated into *Aureo*Wiki for user-friendly access and direct comparison to long-established reference strains. Genome data revealed a deletion in the restriction endonuclease gene *hsdR*, likely explaining the observed efficient transformation while retaining DNA modification capabilities. This positions JSNZ as a hub for genetic modification of other CC88 isolates. Proteomic profiling of JSNZ indicated broad similarity to common *S. aureus* reference strains. However, a striking exception was the novel serine protease Jep, which constituted approximately 75% of the exoproteome in stationary TSB cultures. Overall, these findings affirm JSNZ as a robust and genetically tractable model strain for murine *S. aureus* infection research and contribute a valuable standardised resource to enhance experimental reproducibility and cross-study consistency in the field.

**Graphical abstract:** 
