## Supplementary Data 2 for "Integrated genomic and proteomic analysis of the mouse-adapted *Staphylococcus aureus* strain JSNZ"

### Sheet: Legend
Supplementary table 2. Overview on JSNZ genes classified as virulence or resistance related.
Annotation and assignment to genomic island, regulon and iModulon is given according to table S1-1
Classification of virulence factors in functional classes (potentially resistance related genes with class 'resistance')
Indication per condition, whether the protein was detected (1) or not (0) in mass spectrometric measurments
Conditions are abbreviated in the pattern fraction_medium_phase (Lys = lysate/cellular proteome, SN = supernatant/exoproteome; TSB, RPMI; exp = exponential growth phase, stat = stationary growth phase)

### Sheet: 2 Virulence and resistance
locus tag	type	symbol	product	genomic islands	class	predicted regulon	iModulon	Lys_RPMI_exp	Lys_RPMI_stat	Lys_TSB_exp	Lys_TSB_stat	SN_RPMI_exp	SN_RPMI_stat	SN_TSB_exp	SN_TSB_stat
JSNZ_000025	CDS	adsA	LPXTG-anchored adenosine synthase AdsA		membrane bound adhesins			1	1	1	1	1	1	1	1
JSNZ_000042	CDS	plc	phosphatidylinositol-specific phospholipase C	island-like 1	secreted enzymes		Rex-1, SaeR-2	0	0	0	1	1	1	1	1
JSNZ_000043	CDS	csa1A	tandem-type lipoprotein	island-like 1	tandem-type lipoprotein		Vir-2	0	0	0	0	1	1	0	0
JSNZ_000044	CDS	JSNZ_000044	tandem-type lipoprotein	island-like 1	tandem-type lipoprotein			1	1	1	1	0	0	0	1
JSNZ_000047	CDS	norC	multidrug efflux MFS transporter NorC		resistance	SigB		1	1	1	1	0	0	0	0
JSNZ_000053	CDS	spa	staphylococcal protein A		membrane bound adhesins; immune evasion	CcpA	Vir-1, Uncharacterized-2, Vir-2, SaeR-2, Uncharacterized-4, MgrA	1	1	1	1	1	1	1	1
JSNZ_000076	CDS	sasD	cell wall surface anchor family protein		membrane bound adhesins	WalR	Autolysin	1	1	1	1	1	1	1	1
JSNZ_000080	CDS	tet38	tetracycline efflux MFS transporter Tet(38)		resistance			0	0	0	0	0	0	0	0
JSNZ_000092	CDS	capA	capsular polysaccharide type 5/8 biosynthesis protein CapA		immune evasion	CodY, SigB	Capsule Biosynthesis	0	0	0	1	0	0	0	0
JSNZ_000120	CDS	JSNZ_000120	MDR family MFS transporter		resistance			0	0	0	0	0	0	0	0
JSNZ_000147	CDS	JSNZ_000147	tandem-type lipoprotein		tandem-type lipoprotein			1	1	1	1	1	1	0	0
JSNZ_000165	CDS	JSNZ_000165	complement inhibitor SCIN family protein		immune evasion		SaeR-1	1	0	1	1	1	1	0	0
JSNZ_000166	CDS	coa	staphylocoagulase		secreted adhesins/clotting factors	SaeR	SaeR-1	1	1	1	1	1	1	1	1
JSNZ_000215	CDS	JSNZ_000215	MFS transporter		resistance	Fur	Fur-1	1	1	0	0	1	1	0	0
JSNZ_000226	CDS	esxA	WXG100 family type VII secretion effector EsxA		cytolytic toxins		Vir-2	1	1	1	1	1	1	1	1
JSNZ_000232	CDS	esxC	type VII secretion substrate EsaC		cytolytic toxins		Vir-2	1	1	1	1	0	0	0	0
JSNZ_000233	CDS	esxB	WXG100 family type VII secretion effector EsxB		cytolytic toxins		Vir-2	1	0	1	1	0	0	0	0
JSNZ_000274	CDS	gehB	YSIRK domain-containing triacylglycerol lipase Lip2/Geh		secreted enzymes		SaeR-1	1	1	1	1	1	1	1	1
JSNZ_000288	CDS	mepR	multidrug efflux transporter transcriptional repressor MepR		resistance	MepR		1	1	1	1	1	1	0	0
JSNZ_000289	CDS	mepA	multidrug efflux MATE transporter MepA		resistance	MepR		0	0	1	0	0	0	0	0
JSNZ_000324	CDS	selX	staphylococcal enterotoxin-like toxin X		cytolytic toxins	SaeR	SaeR-1	1	1	0	1	1	1	1	1
JSNZ_000354	CDS	ssl1	superantigen-like protein SSL1	νSaa	immune evasion		SigS	0	0	0	0	1	1	1	1
JSNZ_000355	CDS	ssl2	superantigen-like protein SSL2	νSaa	immune evasion			0	0	0	0	1	1	0	1
JSNZ_000356	CDS	ssl3	superantigen-like protein SSL3	νSaa	immune evasion			0	0	0	0	0	1	0	1
JSNZ_000358	CDS	ssl4	superantigen-like protein SSL4	νSaa	immune evasion			0	0	0	0	1	1	1	1
JSNZ_000359	CDS	ssl5	superantigen-like protein SSL5	νSaa	immune evasion			0	0	0	0	1	1	0	0
JSNZ_000360	CDS	ssl6	superantigen-like protein SSL6	νSaa	immune evasion			0	0	0	0	1	1	1	1
JSNZ_000361	CDS	ssl7	superantigen-like protein SSL7	νSaa	immune evasion	SaeR		0	0	0	0	1	1	1	1
JSNZ_000362	CDS	ssl8	superantigen-like protein SSL8	νSaa	immune evasion			0	0	0	0	1	1	0	1
JSNZ_000363	CDS	ssl9	superantigen-like protein SSL9	νSaa	immune evasion	SaeR		0	0	0	0	1	1	1	1
JSNZ_000364	CDS	ssl10	superantigen-like protein SSL10	νSaa	immune evasion			0	0	0	0	1	1	1	1
JSNZ_000368	CDS	ssl11	superantigen-like protein SSL11	νSaa	immune evasion	SaeR	CcpA-1, SaeR-1	1	1	1	0	1	1	1	1
JSNZ_000370	CDS	spn	myeloperoxidase inhibitor SPIN	νSaa	immune evasion		SaeR-1	0	0	0	1	1	1	0	1
JSNZ_000371	CDS	lpl6	tandem-type lipoprotein	νSaa	tandem-type lipoprotein			0	0	0	0	0	0	0	0
JSNZ_000372	CDS	JSNZ_000372	tandem-type lipoprotein	νSaa	tandem-type lipoprotein			0	1	0	0	0	0	0	0
JSNZ_000373	CDS	JSNZ_000373	tandem-type lipoprotein	νSaa	tandem-type lipoprotein			1	1	1	1	1	1	1	1
JSNZ_000380	CDS	psmα4	phenol-soluble modulin PSM-alpha-4		cytolytic toxins	AgrA	PSM, SG_8	0	1	0	1	0	1	0	1
JSNZ_000381	CDS	psmα3	phenol-soluble modulin PSM-alpha-3		cytolytic toxins	AgrA	VraS2-2, PSM	0	0	0	0	0	0	0	0
JSNZ_000382	CDS	psmα2	phenol-soluble modulin PSM-alpha-2		cytolytic toxins	AgrA	PSM, Uncharacterized-6	0	0	0	0	0	0	0	0
JSNZ_000383	CDS	psmα1	phenol-soluble modulin PSM-alpha-1		cytolytic toxins	AgrA	SG_4, PSM	0	1	0	1	0	0	0	1
JSNZ_000397	CDS	sle1	autolysin/adhesin Aaa		membrane bound adhesins	WalR	Autolysin	1	1	1	1	1	1	1	1
JSNZ_000519	CDS	sdrC	MSCRAMM family adhesin SdrC		membrane bound adhesins			1	0	0	1	1	1	1	1
JSNZ_000520	CDS	sdrD	MSCRAMM family adhesin SdrD		membrane bound adhesins		MgrA	1	1	1	1	1	1	1	1
JSNZ_000521	CDS	sdrE	MSCRAMM family adhesin SdrE		membrane bound adhesins		MgrA	1	1	1	1	1	1	1	1
JSNZ_000536	CDS	vraX	C1q-binding complement inhibitor VraX		immune evasion		VraS2-1	0	0	0	0	0	0	0	0
JSNZ_000663	CDS	norA	multidrug efflux MFS transporter NorA		resistance			0	0	1	0	0	0	0	0
JSNZ_000771	CDS	clfA	MSCRAMM family adhesin clumping factor ClfA		membrane bound adhesins; immune evasion	SigB	SigB	1	1	1	1	1	1	1	1
JSNZ_000772	CDS	vwb	von Willebrand factor binding protein Vwb		secreted adhesins/clotting factors		SaeR-1	1	0	0	1	1	1	1	1
JSNZ_000773	CDS	emp	extracellular matrix protein-binding adhesin Emp		secreted adhesins/clotting factors		SaeR-1	1	1	0	1	1	1	1	1
JSNZ_000775	CDS	nuc	thermonuclease family protein		secreted enzymes	SaeR	Vir-1, SaeR-1	1	1	0	1	1	1	1	1
JSNZ_000875	CDS	jep	serine protease Jep	FLabRodCC88_3	secreted enzymes			1	1	1	1	1	1	1	1
JSNZ_000922	CDS	glpQ	glycerophosphodiester phosphodiesterase		secreted enzymes		Autolysin, CcpA-1	0	0	1	1	1	1	1	1
JSNZ_000975	CDS	ltaA	MFS transporter		resistance			0	0	0	0	0	0	0	0
JSNZ_000993	CDS	JSNZ_000993	lactococcin 972 family bacteriocin		resistance			0	0	0	0	0	0	0	0
JSNZ_001011	CDS	sspB	cysteine protease staphopain B		secreted enzymes		SaeR-2	0	0	0	0	1	1	1	1
JSNZ_001012	CDS	sspA	Glu-specific serine endopeptidase SspA		secreted enzymes		SaeR-2, ArlRS	0	0	0	1	1	1	1	1
JSNZ_001017	CDS	atl	bifunctional autolysin		secreted enzymes	WalR, SigB	Autolysin	1	1	1	1	1	1	1	1
JSNZ_001021	CDS	fmtA	teichoic acid D-Ala esterase FmtA		resistance			1	1	1	1	1	1	0	0
JSNZ_001093	CDS	isdB	heme uptake protein IsdB		heme-iron acquisition (hemoglobin binding surface proteins)	Fur	Fur-1	1	1	1	1	1	1	1	1
JSNZ_001094	CDS	isdA	LPXTG-anchored heme-scavenging protein IsdA		membrane bound adhesins	Fur	Fur-1	1	1	1	1	1	1	1	1
JSNZ_001120	CDS	ecb	fibrinogen-binding protein	νSaγ	secreted adhesins/clotting factors	SaeR	SaeR-1	1	1	1	1	1	1	1	1
JSNZ_001122	CDS	flr	formyl peptide receptor-like 1 inhibitory protein	νSaγ	immune evasion		CcpA-1, SaeR-1, Uncharacterized-8	0	1	0	0	1	1	1	1
JSNZ_001124	CDS	efb	complement convertase inhibitor Efb	νSaγ	secreted adhesins/clotting factors; immune evasion	SaeR	SaeR-1	1	1	0	0	1	1	1	1
JSNZ_001125	CDS	scc	complement inhibitor SCIN-B	νSaγ	immune evasion	SaeR	SaeR-1	0	1	0	0	1	1	0	0
JSNZ_001129	CDS, pseudogene	hla	alpha-hemolysin	νSaγ	cytolytic toxins	SaeR, CcpA	SaeR-1	1	1	0	1	1	1	1	1
JSNZ_001132	CDS	ssl12	superantigen-like protein SSL12	νSaγ	immune evasion		Itaconate Response	0	0	0	0	0	1	0	1
JSNZ_001133	CDS	ssl13	superantigen-like protein SSL13	νSaγ	immune evasion			0	1	0	0	1	1	1	1
JSNZ_001134	CDS	ssl14	superantigen-like protein SSL14	νSaγ	immune evasion			0	0	0	0	1	1	0	1
JSNZ_001142	CDS	psmβ1	beta-class phenol-soluble modulin	νSaγ	cytolytic toxins	AgrA	AgrA, PSM	0	1	0	1	1	1	0	1
JSNZ_001143	CDS	psmβ2	beta-class phenol-soluble modulin	νSaγ	cytolytic toxins	AgrA	AgrA, PSM	0	0	0	0	0	1	0	1
JSNZ_001398	CDS	arlS	sensor histidine kinase ArlS		resistance	SaeR, Fur	ArlRS	1	1	1	1	1	0	0	0
JSNZ_001399	CDS	arlR	response regulator transcription factor ArlR		resistance	SaeR, SigB, Fur	ArlRS	1	1	1	1	1	1	0	1
JSNZ_001419	CDS, pseudogene	ebh	hyperosmolarity resistance protein Ebh		secreted adhesins/clotting factors		Vir-2, MgrA	1	1	1	1	1	1	1	1
JSNZ_001420	CDS	norB	multidrug efflux MFS transporter NorB		resistance		Rex-1	0	0	0	0	0	0	0	0
JSNZ_001467	CDS	ebpS	elastin-binding protein EbpS		membrane bound adhesins			1	1	1	1	1	1	1	1
JSNZ_001500	CDS	spcT	MFS transporter		resistance			0	0	0	0	0	0	0	0
JSNZ_001536	CDS	JSNZ_001536	MBL fold metallo-hydrolase		resistance			1	1	1	1	1	1	1	1
JSNZ_001591	CDS	sel26	staphylococcal enterotoxin type 26		cytolytic toxins			0	0	0	0	0	0	0	0
JSNZ_001718	CDS	isdH	haptoglobin-binding heme uptake protein HarA		immune evasion; heme-iron acquisition (hemoglobin binding surface proteins)	Fur	Uncharacterized-4	1	1	0	0	1	1	1	1
JSNZ_001746	CDS	sasC	YSIRK signal domain/LPXTG anchor domain surface protein		membrane bound adhesins		MgrA	0	0	1	1	1	1	0	0
JSNZ_001749	CDS	JSNZ_001749	MDR family MFS transporter		resistance			1	1	1	0	0	0	0	0
JSNZ_001804	CDS	splF	serine protease SplF	νSaß	secreted enzymes	LacR, SaeR	SaeR-2	0	0	0	0	1	1	1	1
JSNZ_001805	CDS	splD	serine protease SplD	νSaß	secreted enzymes	LacR, SaeR	SaeR-2	0	0	0	0	1	1	1	1
JSNZ_001806	CDS	splE2	serine protease	νSaß	secreted enzymes			0	0	0	0	1	1	1	1
JSNZ_001807	CDS	splE3	serine protease	νSaß	secreted enzymes		SaeR-2	0	0	0	0	1	1	1	1
JSNZ_001808	CDS	splC	serine protease SplC	νSaß	secreted enzymes	SaeR	SaeR-2	0	0	0	0	0	1	0	1
JSNZ_001809	CDS	splB2	serine protease	νSaß	secreted enzymes			0	0	0	0	0	0	0	1
JSNZ_001810	CDS	splB	serine protease SplB	νSaß	secreted enzymes	SaeR	SaeR-2	0	0	0	0	1	1	1	1
JSNZ_001811	CDS	splA	serine protease SplA	νSaß	secreted enzymes	SaeR	SaeR-2	0	0	0	0	0	0	0	1
JSNZ_001817	CDS	lukD	bi-component leukocidin LukED subunit D	νSaß	cytolytic toxins	SaeR	SaeR-2	0	0	0	0	1	1	1	1
JSNZ_001818	CDS	lukE	bi-component leukocidin LukED subunit E	νSaß	cytolytic toxins	SaeR		0	0	0	0	1	1	1	1
JSNZ_001895	CDS	JSNZ_001895	SAV1866 family putative multidrug efflux ABC transporter		resistance			1	1	1	1	1	1	1	0
JSNZ_001912	CDS	JSNZ_001912	YihY/virulence factor BrkB family protein		immune evasion	SigB	SigB	1	1	1	1	1	1	1	1
JSNZ_001941	CDS	scpA	cysteine protease staphopain A		secreted enzymes		Vir-1, SaeR-2, MgrA	1	1	1	1	1	1	1	1
JSNZ_001973	CDS	map_2	MAP domain-containing protein		membrane bound adhesins	SaeR		0	1	0	1	1	1	0	0
JSNZ_001974	CDS	eap/map	extracellular adherence protein Eap/Map		secreted adhesins/clotting factors; immune evasion	SaeR	SaeR-1	1	1	1	1	1	1	1	1
JSNZ_001975	CDS	hlb	sphingomyelin phosphodiesterase		cytolytic toxins			1	1	0	1	1	1	1	1
JSNZ_001976	CDS	lukB	bi-component leukocidin LukGH subunit G		cytolytic toxins	ArcR, Rex, SaeR	SaeR-1	1	1	1	1	1	1	1	1
JSNZ_001977	CDS	lukA	bi-component leukocidin LukGH subunit H		cytolytic toxins	ArcR, Rex, SaeR	SaeR-1	1	1	1	1	1	1	1	1
JSNZ_001985	CDS	sdrH	SdrH family protein		membrane bound adhesins	GraR		1	1	1	1	1	1	1	1
JSNZ_001988	CDS	hld	delta-lysin family phenol-soluble modulin		cytolytic toxins	AgrA		0	1	0	1	0	1	0	0
JSNZ_002136	CDS	lmrS	multidrug efflux MFS transporter LmrS		resistance			0	1	0	1	0	0	0	0
JSNZ_002137	CDS	sepA	multidrug efflux transporter SepA		resistance		Uncharacterized-5	0	0	0	0	0	0	0	0
JSNZ_002138	CDS	sdrM	multidrug efflux MFS transporter SdrM		resistance			1	1	1	1	1	1	0	0
JSNZ_002173	CDS	hysA	polysaccharide lyase 8 family protein		secreted enzymes		Vir-2	0	0	1	0	1	1	1	1
JSNZ_002232	CDS	JSNZ_002232	MFS transporter		resistance			1	1	1	1	0	0	0	0
JSNZ_002319	CDS	emrB	DHA2 family efflux MFS transporter permease subunit		resistance			1	1	1	1	1	0	0	0
JSNZ_002320	CDS	JSNZ_002320	HlyD family secretion protein		resistance			1	1	1	1	1	1	1	1
JSNZ_002322	CDS	tcaB	multidrug effflux MFS transporter		resistance			1	1	1	1	1	0	0	0
JSNZ_002324	CDS	tcaA	glycopeptide resistance protein TcaA		resistance		VraS2-2	1	1	1	1	1	1	1	1
JSNZ_002386	CDS	mdeA	multidrug efflux MFS transporter MdeA		resistance	Zur		0	0	1	1	0	0	0	0
JSNZ_002391	CDS	sbi	immunoglobulin-binding protein Sbi		immune evasion	SaeR	SaeR-1	1	1	1	1	1	1	1	1
JSNZ_002392	CDS	hlgA	bi-component gamma-hemolysin HlgAB subunit A		cytolytic toxins	SaeR	CcpA-1, SaeR-1	0	1	0	1	1	1	1	1
JSNZ_002393	CDS	hlgC	bi-component gamma-hemolysin HlgCB subunit C		cytolytic toxins	SaeR	SaeR-2	0	0	0	0	1	1	1	1
JSNZ_002394	CDS	hlgB	bi-component gamma-hemolysin HlgAB/HlgCB subunit B		cytolytic toxins	SaeR		0	1	0	1	1	1	1	1
JSNZ_002408	CDS	JSNZ_002408	multidrug effflux MFS transporter		resistance			1	1	1	1	1	1	0	0
JSNZ_002418	CDS	JSNZ_002418	MFS transporter		resistance	CodY		1	1	1	1	1	0	0	0
JSNZ_002428	CDS	JSNZ_002428	MFS transporter		resistance			0	0	0	0	0	0	0	0
JSNZ_002459	CDS	JSNZ_002459	tandem-type lipoprotein		tandem-type lipoprotein			1	1	1	0	1	1	0	0
JSNZ_002464	CDS	JSNZ_002464	tandem-type lipoprotein		tandem-type lipoprotein			1	1	1	1	1	1	1	1
JSNZ_002465	CDS	JSNZ_002465	tandem-type lipoprotein		tandem-type lipoprotein			1	0	1	1	1	1	0	0
JSNZ_002466	CDS, pseudogene	JSNZ_002466	tandem-type lipoprotein		tandem-type lipoprotein			0	0	0	0	1	1	1	1
JSNZ_002467	CDS	JSNZ_002467	tandem-type lipoprotein		tandem-type lipoprotein			1	1	1	1	1	1	0	0
JSNZ_002475	CDS	sasG	E domain-containing protein		membrane bound adhesins			1	1	1	1	1	1	1	1
JSNZ_002479	CDS	fnbB	fibronectin-binding protein FnbB		membrane bound adhesins		SaeR-1	1	1	1	0	1	1	1	1
JSNZ_002480	CDS	fnbA	fibronectin-binding protein FnbA		membrane bound adhesins		SaeR-1, PurR Accessory	1	1	1	0	1	1	1	1
JSNZ_002549	CDS	isaA	lytic transglycosylase IsaA		membrane bound adhesins	WalR	Autolysin	1	1	1	1	1	1	1	1
JSNZ_002619	CDS	clfB	MSCRAMM family adhesin clumping factor ClfB		membrane bound adhesins			1	1	1	1	1	1	1	1
JSNZ_002627	CDS	aur	zinc metalloproteinase aureolysin		secreted enzymes	Rex, CodY	Vir-2, SaeR-2, MgrA	0	0	0	0	1	1	1	1
JSNZ_002628	CDS	isaB	immunodominant staphylococcal antigen IsaB		membrane bound adhesins			1	1	1	1	1	1	1	1
JSNZ_002636	CDS	sasF	cell-wall-anchored protein SasF		membrane bound adhesins			1	1	1	0	1	1	0	1
JSNZ_002644	CDS	sasA	serine-rich repeat glycoprotein adhesin SasA		membrane bound adhesins	CcpA		1	1	1	1	1	1	0	1
JSNZ_002656	CDS	icaA	poly-beta-1,6 N-acetyl-D-glucosamine synthase IcaA		membrane bound adhesins	IcaR, CodY		0	0	0	0	0	0	0	0
JSNZ_002657	CDS	icaD	intracellular adhesion protein IcaD		membrane bound adhesins	IcaR, CodY		0	0	0	0	0	0	0	0
JSNZ_002658	CDS	icaB	intercellular adhesin biosynthesis polysaccharide N-deacetylase		membrane bound adhesins	IcaR, CodY	SG_3	0	0	0	0	0	0	0	0
JSNZ_002659	CDS	icaC	polysaccharide intercellular adhesin biosynthesis/export protein IcaC		membrane bound adhesins	IcaR, CodY		0	0	0	0	0	0	0	0
JSNZ_002660	CDS	gehA	YSIRK domain-containing triacylglycerol lipase Lip1		secreted enzymes	CcpA	CcpA-1	1	1	1	1	1	1	1	1
