## Supplementary Data 3 for "Integrated genomic and proteomic analysis of the mouse-adapted *Staphylococcus aureus* strain JSNZ"

### Sheet: Legend
Supplementary data 3. Information on occurance of mouse-specific mutations in JSNZ, peptide coverage of detected proteins assigned to pseudogenes and proteins with unexpected localization.
Supplementary table 3-1. Occurrence of mouse-associated, non-phage located mutations in the JSNZ genome.
Mutations, reference proteins and enrichment in rodent S. aureus isolates derived from Yebra et al., 2024 (marked with *)
JSNZ genes were assigned using local BLAST
Presence of mouse-specific mutations in the corresponding JSNZ genes was checked by sequence alignment
Supplementary table 3-2. Proteins with unexpected distribution between cellular fraction and supernatant contradicting predicted localization (DeepLocPro).
Annotation and prediction of subcellular localization (DeepLocPro) is given according to supplementary table 1-1
Observed localization is determined based on fold-change of median-median normalized iBAQ between cellular lysate and supernatant
	'Cytoplasmic' was assigned, if fold_change < 0 in all conditions and < -20 in at least one condition
	'Extracellular' was assigned, if fold_change > 0 in all conditions and > 20 in at least one condition
	Proteins with median-normalized iBAQ < 1x104 were excluded
Presence of the proteins in comprehensive data sets on S. aureus membrane vesicles was examined (Kim et al., 2015; Uppu et al., 2023) --> possible non-classical secretion of the proteins via membrane vesicles
Comments summarize results of literature research corresponding to non-classical secretion of the proteins; Literature stated in 'reference' column
Supplementary table 3-3. Peptide coverage of the five pseudogene derived proteins detected by mass spectrometry.
Coverage indicated per protein and condition. Conditions are abbreviated in the pattern fraction_medium_phase (Lys = lysate/cellular proteome, SN = supernatant/exoproteome; TSB, RPMI; exp = exponential growth phase, stat = stationary growth phase)
Coverage given in % of the whole protein length (exception Hla: truncated sequence) as mean over four bioreplicates with standard deviation in brackets
Refrences
Cheng, D., Lv, H., Yao, Y., Cheng, S., Huang, Q., Wang, H., Liu, X., Bae, T., Li, M., Liu, Q., 2020. Roles of the Site 2 Protease Eep in Staphylococcus aureus. J. Bacteriol. 202, 10.1128/jb.00046-20. https://doi.org/10.1128/jb.00046-20
Hempel, K., Herbst, F.-A., Moche, M., Hecker, M., Becher, D., 2011. Quantitative Proteomic View on Secreted, Cell Surface-Associated, and Cytoplasmic Proteins of the Methicillin-Resistant Human Pathogen Staphylococcus aureus under Iron-Limited Conditions. J. Proteome Res. 10, 1657–1666. https://doi.org/10.1021/pr1009838
Huppert, L.A., Ramsdell, T.L., Chase, M.R., Sarracino, D.A., Fortune, S.M., Burton, B.M., 2014. The ESX System in Bacillus subtilis Mediates Protein Secretion. PLOS ONE 9, e96267. https://doi.org/10.1371/journal.pone.0096267
Kim, D.-K., Lee, J., Kim, S.R., Choi, D.-S., Yoon, Y.J., Kim, J.H., Go, G., Nhung, D., Hong, K., Jang, S.C., Kim, S.-H., Park, K.-S., Kim, O.Y., Park, H.T., Seo, J.H., Aikawa, E., Baj-Krzyworzeka, M., van Balkom, B.W.M., Belting, M., Blanc, L., Bond, V., Bongiovanni, A., Borràs, F.E., Buée, L., Buzás, E.I., Cheng, L., Clayton, A., Cocucci, E., Dela Cruz, C.S., Desiderio, D.M., Di Vizio, D., Ekstr…
Lu, D., Wörmann, M.E., Zhang, X., Schneewind, O., Gründling, A., Freemont, P.S., 2009. Structure-based mechanism of lipoteichoic acid synthesis by Staphylococcus aureus LtaS. Proc. Natl. Acad. Sci. 106, 1584–1589. https://doi.org/10.1073/pnas.0809020106
Nega, M., Dube, L., Kull, M., Ziebandt, A.-K., Ebner, P., Albrecht, D., Krismer, B., Rosenstein, R., Hecker, M., Götz, F., 2015. Secretome analysis revealed adaptive and non-adaptive responses of the Staphylococcus carnosus femB mutant. PROTEOMICS 15, 1268–1279. https://doi.org/10.1002/pmic.201400343
Schluepen, C., Malito, E., Marongiu, A., Schirle, M., McWhinnie, E., Lo Surdo, P., Biancucci, M., Falugi, F., Nardi-Dei, V., Marchi, S., Fontana, M.R., Lombardi, B., De Falco, M.G., Rinaudo, C.D., Spraggon, G., Nissum, M., Bagnoli, F., Grandi, G., Bottomley, M.J., Liberatori, S., 2013. Mining the bacterial unknown proteome: identification and characterization of a novel family of highly conserved…
Seniya, S.P., Jain, V., 2022. Decoding phage resistance by mpr and its role in survivability of Mycobacterium smegmatis. Nucleic Acids Res. 50, 6938–6952. https://doi.org/10.1093/nar/gkac505
Uppu, D.S., Wang, X., Lee, J.C., 2023. Contribution of extracellular membrane vesicles to the secretome of Staphylococcus aureus. mBio 14, e03571-22. https://doi.org/10.1128/mbio.03571-22
Wörmann, M.E., Reichmann, N.T., Malone, C.L., Horswill, A.R., Gründling, A., 2011. Proteolytic Cleavage Inactivates the Staphylococcus aureus Lipoteichoic Acid Synthase. J. Bacteriol. 193, 5279–5291. https://doi.org/10.1128/jb.00369-11
Yang, Y., Boardman, E., Deme, J., Alcock, F., Lea, S., Palmer, T., 2023. Three small partner proteins facilitate the type VII-dependent secretion of an antibacterial nuclease. mBio 14, e02100-23. https://doi.org/10.1128/mbio.02100-23
Yebra, G., Mrochen, D., Fischer, S., Pfaff, F., Ulrich, R.G., Pritchett-Corning, K., Holtfreter, S., Fitzgerald, J.R., 2024. Bacteriophage-driven emergence and expansion of Staphylococcus aureus in rodent populations. PLOS Pathog. 20, e1012378. https://doi.org/10.1371/journal.ppat.1012378

### Sheet: 3-1 Mouse-specific mutations
#	NCBI reference protein *	JSNZ locus tag (gene symbol)	product	mutation enriched (%rod vs %control)*	mutation present in JSNZ
1	WP_000153620.1	JSNZ_001354 (trpC)	indole-3-glycerol phosphate synthase TrpC	246I (19% vs 7%)	Yes
2	WP_000776316.1	JSNZ_001450 (aroB)	3-dehydroquinate synthase	56F-57G (19% vs 7%)	Yes
3	WP_001041333.1	JNSZ_000663 (norA)	multidrug efflux MFS transporter NorA	378K (15.8% vs 3.8%)	Yes
4	WP_000876653.1	JSNZ_002483 (gntK)	gluconokinase	194V (9.9% vs 1.9%)	Yes
5	EHS78786.1	assignment failed		2N, 5V & 24S (21.2% vs 5.2%)
6	WP_000792575.1	JSNZ_002391 (sbi)	immunoglobulin-binding protein Sbi	245Q-246K (29% vs 14.2%)	Yes
7	WP_000548931.1	JSNZ_001364 (nikC)	nickel transporter permease	15I (11% vs 2%)	No
8	WP_229374054.1	assignment failed		full gene (10% vs 3.2%)
9	WP_001294631.1	JSNZ_002034 (ydbT)	PH domain-containing protein	395M (45% vs 12%)	Yes
10	WP_000206350.1	assignment failed		106F, 129S, 144S, 151F (22.4% vs 8.9%)
11	WP_001244176.1	JSNZ_001840 (yhaM)	3'-5' exoribonuclease YhaM	144A (16% vs 9%)	No
12	WP_000705638.1	JSNZ_000358 (ssl4)	superantigen-like protein 4	279N-280H (21% vs 3%)	Yes
13	WP_000769820.1	JSNZ_000361 (ssl7)	superantigen-like protein 7	96K (25% vs 11%)	Yes
14	SCT24406.1	JSNZ_001140	DNA-binding protein	17Q (17% vs 9%)	No
15	EMZ08550.1	assignment failed		33A (21% vs 11%)

### Sheet: 3-2 Protein localization
locus tag	symbol	product	DeepLocPro	observed localization	vir_res	MGE	pseudo	MV (Uppu et al., 2023)	Evpedia (Kim et al., 2015)	comment	reference
JSNZ_000028	JSNZ_000028	AAA family ATPase	Extracellular	Cytoplasmic		pot. islands
JSNZ_000226	esxA	WXG100 family type VII secretion effector EsxA	Extracellular	Cytoplasmic						expected to be exportet	Huppert et al., 2014; Yang et al., 2023
JSNZ_000228	essA	type VII secretion protein EssA	Cytoplasmic Membrane	Extracellular
JSNZ_000247	JSNZ_000247	DUF4467 domain-containing protein	Extracellular	Cytoplasmic
JSNZ_000297	fepA	iron uptake system protein EfeO	Cytoplasmic Membrane	Extracellular
JSNZ_000348	JSNZ_000348	hypothetical protein	Extracellular	Cytoplasmic		vSa
JSNZ_000664	JSNZ_000664	hypothetical protein	Cytoplasmic Membrane	Extracellular						SAUSA300_0681 cleaved by SAUSA300_1155 (Eep, RseP)?	Cheng et al., 2020
JSNZ_000687	ltaS	polyglycerol-phosphate lipoteichoic acid synthase LtaS	Cytoplasmic Membrane	Extracellular				yes	yes	membrane release by cleavage of enzymaticaly active domain (eLtaS) by SpsB	Lu et al., 2009; Nega et al., 2015; Wörmann et al., 2011
JSNZ_000760	JSNZ_000760	hypothetical protein	Extracellular	Cytoplasmic		pot. islands				PSORTb: cytoplasmic
JSNZ_000820	JSNZ_000820	DUF1071 domain-containing protein	Cytoplasmic	Extracellular		phi_LabRodCC88_3
JSNZ_000821	ssb	single-stranded DNA-binding protein	Cytoplasmic	Extracellular		phi_LabRodCC88_3
JSNZ_000825	JSNZ_000825	conserved phage C-terminal domain-containing protein	Cytoplasmic	Extracellular		phi_LabRodCC88_3
JSNZ_000831	JSNZ_000831	hypothetical protein	Cytoplasmic	Extracellular		phi_LabRodCC88_3
JSNZ_000839	JSNZ_000839	dUTP diphosphatase	Cytoplasmic	Extracellular		phi_LabRodCC88_3
JSNZ_000841	JSNZ_000841	hypothetical protein	Cytoplasmic	Extracellular		phi_LabRodCC88_3
JSNZ_000852	JSNZ_000852	DUF4355 domain-containing protein	Cytoplasmic	Extracellular		phi_LabRodCC88_3
JSNZ_000853	JSNZ_000853	phage major capsid protein	Cytoplasmic	Extracellular		phi_LabRodCC88_3
JSNZ_000854	JSNZ_000854	hypothetical protein	Cytoplasmic	Extracellular		phi_LabRodCC88_3
JSNZ_000858	JSNZ_000858	hypothetical protein	Cytoplasmic	Extracellular		phi_LabRodCC88_3
JSNZ_000867	JSNZ_000867	DUF2977 domain-containing protein	Cytoplasmic	Extracellular		phi_LabRodCC88_3
JSNZ_000903	sufA	HesB/IscA family protein	Cytoplasmic	Extracellular
JSNZ_001095	isdC	heme uptake protein IsdC	Cytoplasmic Membrane	Extracellular						potential release by cell wall/peptidoglycan turnover during growth and cell division	Hempel et al., 2011
JSNZ_001096	isdD	iron-regulated surface determinant protein IsdD	Cytoplasmic Membrane	Extracellular						potential release by cell wall/peptidoglycan turnover during growth and cell division	Hempel et al., 2011
JSNZ_001149	ftsL	cell division protein FtsL	Cytoplasmic Membrane	Extracellular				yes
JSNZ_001193	rpmB	50S ribosomal protein L28	Extracellular	Cytoplasmic				yes
JSNZ_001322	JSNZ_001322	CAP domain-containing protein	Cytoplasmic Membrane	Extracellular						SAUSA300_1236 cleaved by SAUSA300_1155 (Eep, RseP)?	Hempel et al., 2011; Cheng et al., 2020
JSNZ_001387	msaA	regulatory protein MsaA	Extracellular	Cytoplasmic					yes
JSNZ_001456	JSNZ_001456	heptaprenyl diphosphate synthase component 1	Extracellular	Cytoplasmic
JSNZ_001536	JSNZ_001536	MBL fold metallo-hydrolase	Cytoplasmic	Extracellular
JSNZ_001576	rpsT	30S ribosomal protein S20	Extracellular	Cytoplasmic
JSNZ_001786	JSNZ_001786	DUF4352 domain-containing protein	Cytoplasmic Membrane	Extracellular				yes	yes	related to phage resistance	Seniya and Jain, 2022
JSNZ_002030	mazE	type II toxin-antitoxin system antitoxin MazE	Extracellular	Cytoplasmic
JSNZ_002036	kdpC	K(+)-transporting ATPase subunit C	Cytoplasmic Membrane	Extracellular
JSNZ_002410	JSNZ_002410	C39 family peptidase	Extracellular	Cytoplasmic				yes
JSNZ_002466	JSNZ_002466	tandem-type lipoprotein	Cytoplasmic Membrane	Extracellular	virulence		*	two other lpl		lipoproteins could be released by N-terminal processing	Schluepen et al., 2013
JSNZ_002542	crtM	4,4'-diapophytoene synthase CrtM	Cytoplasmic	Extracellular
JSNZ_002578	panD	aspartate 1-decarboxylase	Cytoplasmic	Extracellular

### Sheet: 3-3 Pseudogen coverage
locus tag	symbol	product	Lys_TSB_exp	SN_TSB_exp	Lys_TSB_stat	SN_TSB_stat	Lys_RPMI_exp	SN_RPMI_exp	Lys_RPMI_stat	SN_RPMI_stat
JSNZ_001129	Hla	alpha-hemolysin	-	7.9% (±2.43%)	71.1% (±2.08%)	79.33% (±1.35%)	15.78% (±3.96%)	60.35% (±0.98%)	69.2% (±0.2%)	73.65% (±1.91%)
JSNZ_001419	Ebh	hyperosmolarity resistance protein Ebh	0.88% (±0.24%)	1.1% (±0.26%)	1.2% (±0.86%)	3.83% (±0.96%)	1.27% (±0.25%)	2.22% (±0.5%)	0.82% (±0.75%)	1.43% (±0.31%)
JSNZ_001477	JSNZ_001477	hypothetical protein	-	-	-	36% (±5.88%)	16.12% (±20.41%)	31.48% (±12.12%)	-	28.92% (±7.42%)
JSNZ_001890	JSNZ_001890	phosphoglycerate dehydrogenase	16.12% (±6.15%)	-	16.12% (±6.15%)	-	19.2% (±0%)	-	-	-
JSNZ_002466	JSNZ_002466	tandem-type lipoprotein		17% (±0%)	-	12.12% (±3.25%)	-	18.3% (±2.6%)	-	26.45% (±3.78%)
